# Niche partitioning facilitates coexistence of closely related gut bacteria

**DOI:** 10.1101/2021.03.12.434400

**Authors:** Silvia Brochet, Andrew Quinn, Ruben A.T. Mars, Nicolas Neuschwander, Uwe Sauer, Philipp Engel

## Abstract

Ecological processes underlying bacterial coexistence in the gut are not well understood. Here, we disentangled the effect of the host and the diet on the coexistence of four closely related *Lactobacillus* species colonizing the honey bee gut. We serially passaged the four species through gnotobiotic bees and in liquid cultures in the presence of either pollen (bee diet) or simple sugars. Although the four species engaged in negative interactions, they were able to stably coexist, both *in vivo* and *in vitro*. However, coexistence was only possible in the presence of pollen, and not in simple sugars, independent of the environment. Using metatranscriptomics and metabolomics, we found that the four species utilize different pollen-derived carbohydrate substrates indicating resource partitioning as the basis of coexistence. Our results show that despite longstanding host association, gut bacterial interactions can be recapitulated *in vitro* providing insights about bacterial coexistence when combined with *in vivo* experiments.
