## Supplemental dataset 7 for "Niche partitioning facilitates coexistence of closely related gut bacteria"

### Sheet: TPM_183
locus_tag		ind_G_1	ind_G_2	ind_G_3	MIX_G_1	MIX_G_2	MIX_G_3	ind_PE_1	ind_PE_2	ind_PE_3	MIX_PE_1	MIX_PE_2	MIX_PE_3	SW_PG1	SW_PG2	SW_PG3	SW_PG4	SW_PG5	SW1	SW2	SW3	SW4	SW5
Ga0133561_111650	surface_proteins	2164	3379	3302	4039	2762	3123	3235	3859	5230	10451	13318	10996	19684	10285	10072	8194	3140	40	244	784	608	549
Ga0133561_111651	surface_proteins	1009	1511	1199	786	594	650	236	280	341	316	469	232	48569	25424	35797	28199	9130	14	132	669	525	566
Ga0133561_111652	surface_proteins	482	827	1050	170	143	139	299	400	497	234	415	302	34102	22421	18312	16347	7009	53	451	1617	1006	861
Ga0133561_111653	surface_proteins	1090	1633	1550	840	514	724	198	264	347	300	359	253	34928	21438	16310	17027	7843	42	579	1134	1035	935
Ga0133561_111654	surface_proteins	524	911	789	418	265	343	118	150	189	257	346	280	21004	12059	9929	10540	4933	22	323	727	619	546
Ga0133561_111655	surface_proteins	536	858	845	347	270	355	81	110	147	222	381	202	70218	41143	50642	41431	14682	34	216	2369	1260	627
Ga0133561_111656	surface_proteins	103	153	127	291	277	379	121	125	193	123	145	150	568	442	206	250	116	16	128	460	612	275

### Sheet: TPM_184
locus_tag		ind_G_1	ind_G_2	ind_G_3	MIX_G_1	MIX_G_2	MIX_G_3	ind_PE_1	ind_PE_2	ind_PE_3	MIX_PE_1	MIX_PE_2	MIX_PE_3	SW_PG1	SW_PG2	SW_PG3	SW_PG4	SW_PG5	SW1	SW2	SW3	SW4	SW5
Ga0133562_1310	surface_proteins	825	242	524	1153	765	749	214	137	122	427	638	325	2596	31348	11982	10841	24416	5	84	45	16	29
Ga0133562_1311	surface_proteins	343	124	228	728	497	449	75	63	73	237	305	171	4347	43679	19508	17503	34705	9	51	34	27	17
Ga0133562_1312	surface_proteins	153	39	133	223	224	151	117	56	79	269	228	152	3613	27802	14219	16449	29498	6	44	43	26	29
Ga0133562_137	surface_proteins	307	84	237	342	221	243	107	65	126	182	225	159	2034	31454	13887	8709	30298	0	20	12	6	6
Ga0133562_138	surface_proteins	268	82	203	466	323	304	78	40	67	205	212	74	2108	20035	8965	9361	20353	3	39	18	14	18
Ga0133562_139	surface_proteins	710	286	527	674	480	446	270	176	197	499	544	416	3926	30652	19183	18064	28755	5	15	16	8	14

### Sheet: TPM_185
locus_tag		ind_G_1	ind_G_2	ind_G_3	MIX_G_1	MIX_G_2	MIX_G_3	ind_PE_1	ind_PE_2	ind_PE_3	MIX_PE_1	MIX_PE_2	MIX_PE_3	SW_PG1	SW_PG2	SW_PG3	SW_PG4	SW_PG5	SW1	SW2	SW3	SW4	SW5
Ga0133563_111494	surface_proteins	31	67	126	217	101	140	147	9	52	11	28	24	2955	3971	3425	3652	2708	2544	6551	597	653	355

### Sheet: TPM_186
locus_tag		ind_G_1	ind_G_2	ind_G_3	MIX_G_1	MIX_G_2	MIX_G_3	ind_PE_1	ind_PE_2	ind_PE_3	MIX_PE_1	MIX_PE_2	MIX_PE_3	SW_PG1	SW_PG2	SW_PG3	SW_PG4	SW_PG5	SW1	SW2	SW3	SW4	SW5
Ga0133564_111762	surface_proteins	44	51	106	42	46	24	134	187	116	79	24	45	148	75	142	151	32	0	12	0	0	3
Ga0133564_111767	surface_proteins	143	205	142	30	25	31	46	39	17	0	2	0	1037	596	655	1589	590	1	93	2	3	11
Ga0133564_111777	surface_proteins	539	635	883	320	266	373	356	560	376	116	129	90	6191	4608	6434	3693	3139	0	263	5	8	97
Ga0133564_111779	surface_proteins	5942	7352	5714	1382	989	1416	1497	1498	1091	138	174	102	70210	39720	39782	46678	12704	51	5740	213	289	2367
Ga0133564_111780	surface_proteins	3103	3956	4049	1087	975	1135	876	724	663	55	82	85	36792	21791	20601	22337	7998	10	2516	88	147	1046
Ga0133564_111781	surface_proteins	2182	3233	3569	896	768	942	904	851	683	114	83	147	30965	17029	18491	20123	6406	34	1732	103	159	990
Ga0133564_111782	surface_proteins	752	1126	766	391	407	583	498	329	327	336	411	343	95885	38158	48721	86465	20595	36	1338	177	165	150
